# Glycome profiling and immunohistochemistry uncover spaceflight-induced changes in non-cellulosic cell wall components in *Arabidopsis thaliana* seedling roots

**DOI:** 10.1101/2023.03.14.532448

**Authors:** Jin Nakashima, Sivakumar Pattathil, Utku Avci, Sabrina Chin, J. Alan Sparks, Michael G. Hahn, Simon Gilroy, Elison B. Blancaflor

## Abstract

A large and diverse library of glycan-directed monoclonal antibodies (mAbs) was used to determine if plant cell walls are modified by low-gravity conditions encountered during spaceflight. This method called glycome profiling (glycomics) revealed global differences in non-cellulosic cell wall epitopes in *Arabidopsis thaliana* root extracts recovered from RNA purification columns between seedlings grown on the International Space Station-based Vegetable Production System and paired ground (1-*g*) controls. Immunohistochemistry on 11-day-old seedling primary root sections showed that ten of twenty-two mAbs that exhibited spaceflight-induced increases in binding through glycomics, labeled space-grown roots more intensely than those from the ground. The ten mAbs recognized xyloglucan, xylan, and arabinogalactan epitopes. Notably, three xylem-enriched unsubstituted xylan backbone epitopes were more intensely labeled in space-grown roots than in ground-grown roots, suggesting that the spaceflight environment accelerated root secondary cell wall formation. This study highlights the feasibility of glycomics for high-throughput evaluation of cell wall glycans using only root high alkaline extracts from RNA purification columns, and subsequent validation of these results by immunohistochemistry. This approach will benefit plant space biological studies because it extends the analyses possible from the limited amounts of samples returned from spaceflight and help uncover microgravity-induced tissue-specific changes in plant cell walls.
