## Supplementary Table 1 for "Glycome profiling and immunohistochemistry uncover spaceflight-induced changes in non-cellulosic cell wall components in *Arabidopsis thaliana* seedling roots"

### Sheet: Sheet1
			GROUND							SPACE
mAbs	R7(6d)	R11(6d)	R10(6d)	R9(11d)	R2(11d)	R4(11d)		R6(6d)	R1(6d)	R3(6d)	R5(11d)	R8(11d)	R12(11d)
CCRC-M95	0.7925	0.9955	0.782	0.8925	0.9315	0.8185		0.7805	0.999	0.8005	0.907	0.908	1.015
CCRC-M101	0.7865	0.943	0.7565	0.8965	0.9275	0.828		0.784	0.933	0.7285	0.9295	0.898	0.982
CCRC-M104	0.8855	1.038	0.796	0.9615	1.019	0.955		0.8805	0.997	0.7795	1.036	0.8945	1.0515
CCRC-M89	0.8245	0.847	0.7415	0.905	0.8995	0.8575		0.743	0.848	0.7115	0.9975	0.8615	0.882
CCRC-M93	0.747	0.8165	0.667	0.861	0.871	0.801		0.693	0.8645	0.653	0.9295	0.8755	0.844
CCRC-M87	0.7875	0.862	0.7665	0.901	0.8975	0.915		0.827	0.8715	0.763	0.9755	0.9355	0.8885
CCRC-M88	0.7905	0.8405	0.7075	0.9155	0.9075	0.8725		0.7665	0.872	0.765	0.9895	0.907	0.869
CCRC-M100	0.5715	0.7655	0.451	0.7505	0.7685	0.571		0.5505	0.7525	0.481	0.8255	0.755	0.8415
CCRC-M103	0.5505	0.713	0.4345	0.73	0.692	0.5845		0.5285	0.6805	0.4405	0.7995	0.7565	0.7395
CCRC-M58	0.816	0.997	0.7375	0.933	0.963	0.921		0.86	0.915	0.7445	0.999	0.9195	1.009
CCRC-M86	0.456	0.5375	0.3615	0.656	0.568	0.4955		0.444	0.5825	0.3705	0.734	0.6695	0.6205
CCRC-M55	0.53	0.7375	0.3855	0.749	0.6965	0.5955		0.507	0.7155	0.3605	0.7765	0.744	0.808
CCRC-M52	0.5995	0.8025	0.498	0.765	0.791	0.6565		0.5705	0.773	0.483	0.7785	0.764	0.8075
CCRC-M99	0.7575	0.902	0.7055	0.872	0.9615	0.756		0.711	0.9285	0.677	0.833	0.8655	0.9275
CCRC-M54	0.6235	0.8595	0.483	0.7805	0.8205	0.643		0.5845	0.8075	0.47	0.83	0.7715	0.8895
CCRC-M48	0.4325	0.6715	0.3465	0.688	0.6465	0.5035		0.4355	0.6765	0.3445	0.7375	0.6985	0.7905
CCRC-M49	0.107	0.211	0.057	0.179	0.173	0.136		0.0905	0.194	0.0625	0.1995	0.172	0.198
CCRC-M96	0.2805	0.509	0.1705	0.6165	0.494	0.305		0.217	0.494	0.1745	0.594	0.59	0.6065
CCRC-M50	0.571	0.7665	0.473	0.7755	0.799	0.624		0.551	0.765	0.466	0.719	0.7485	0.7735
CCRC-M51	0.021	0.0795	0.0065	0.16	0.046	0.0245		0.0115	0.0615	0.0105	0.226	0.163	0.16
CCRC-M53	0.51	0.685	0.3865	0.679	0.6855	0.5125		0.4525	0.675	0.3765	0.7	0.6805	0.7355
CCRC-M57	0.0165	0.067	0.004	0.124	0.0355	0.023		0.0125	0.05	0.0125	0.2045	0.119	0.113
CCRC-M102	0.7115	0.878	0.5625	0.8355	0.8215	0.737		0.6705	0.7625	0.636	0.926	0.8335	0.927
CCRC-M39	0.4495	0.5745	0.4575	0.5915	0.5835	0.535		0.433	0.5425	0.4305	0.656	0.5985	0.5975
CCRC-M106	0.9075	0.9885	0.7995	0.9675	1.003	0.881		0.8845	1.0095	0.727	1.0415	0.9175	1.0305
CCRC-M84	0.8205	0.954	0.8015	1.0265	1.0055	0.935		0.817	1.0355	0.808	1.037	1.003	1.007
CCRC-M1	0.854	0.9865	0.7855	0.969	1.123	0.924		0.853	1.1035	0.9075	0.97	0.965	1.0505
CCRC-M111	0	0.0025	0	0.0035	0.00225	0		0.00125	0.00525	0	0.00325	0.00325	0.009
CCRC-M108	0.523	0.718	0.277	0.7385	0.6675	0.499		0.411	0.7295	0.2775	0.7685	0.774	0.778
CCRC-M109	0.6015	0.7755	0.425	0.7825	0.743	0.603		0.5415	0.796	0.386	0.84	0.801	0.8175
CCRC-M119	0.0015	0.0125	0.003	0.009	0.006	0.0035		0.003	0.006	0.003	0.0045	0.0095	0.0045
CCRC-M115	0.024	0.0245	0.0105	0.034	0.0185	0.019		0.0195	0.0255	0.0165	0.0295	0.026	0.0175
CCRC-M110	0.0085	0.008	0	0.0145	0.021	0.004		0.01	0.0125	0.0125	0.017	0.004	0.008
CCRC-M105	0.025	0.039	0.025	0.0235	0.0335	0.026		0.0325	0.027	0.0305	0.032	0.0275	0.019
CCRC-M117	0	0.001	0.0005	0	0.004	0		0	0.0025	0	0	0	0
CCRC-M113	0.007	0.025	0.007	0.0155	0.0135	0.0245		0.015	0.0065	0.012	0.0165	0.021	0.013
CCRC-M120	0.0125	0.016	0.012	0.026	0.0155	0.0135		0.012	0.0085	0.032	0.022	0.018	0.019
CCRC-M118	0.0065	0.0085	0.0065	0.0555	0.0325	0.0255		0.0065	0.015	0.01	0.05	0.0385	0.0355
CCRC-M116	0.008	0.0105	0.006	0.005	0.014	0.0115		0.0075	0.0155	0.011	0.005	0.0045	0.0075
CCRC-M114	0.1545	0.2565	0.0875	0.384	0.2435	0.208		0.096	0.272	0.0935	0.4005	0.374	0.313
CCRC-M154	0.2235	0.2685	0.2065	0.242	0.3235	0.266		0.2305	0.3305	0.206	0.233	0.2255	0.2555
CCRC-M150	0.2535	0.277	0.172	0.3595	0.2855	0.276		0.1585	0.26	0.1985	0.418	0.349	0.35
CCRC-M144	0.331	0.4665	0.238	0.4675	0.354	0.342		0.2795	0.287	0.2605	0.478	0.518	0.4455
CCRC-M146	0.4055	0.4895	0.318	0.525	0.3635	0.375		0.3625	0.344	0.312	0.528	0.4885	0.47
CCRC-M145	0.4325	0.5275	0.3565	0.51	0.427	0.433		0.389	0.371	0.3525	0.507	0.481	0.462
CCRC-M155	0.301	0.31	0.2715	0.3815	0.405	0.304		0.27	0.3705	0.2445	0.395	0.4	0.3715
CCRC-M153	0.19	0.1965	0.1325	0.2765	0.238	0.188		0.1505	0.204	0.1345	0.3505	0.309	0.331
CCRC-M151	0.189	0.2125	0.124	0.328	0.165	0.1865		0.1465	0.155	0.118	0.4055	0.322	0.32
CCRC-M148	0.27	0.338	0.2245	0.3945	0.308	0.275		0.2235	0.245	0.181	0.4725	0.4085	0.4475
CCRC-M140	0.402	0.496	0.289	0.579	0.409	0.4345		0.2875	0.335	0.305	0.6905	0.5625	0.538
CCRC-M139	0.342	0.4445	0.2175	0.509	0.3215	0.34		0.2695	0.274	0.2345	0.592	0.529	0.435
CCRC-M138	0.25	0.336	0.181	0.3175	0.2845	0.2565		0.2105	0.2455	0.186	0.4695	0.384	0.414
CCRC-M160	0.439	0.4025	0.4105	0.4785	0.4415	0.402		0.3805	0.477	0.349	0.471	0.4815	0.416
CCRC-M137	0.296	0.3685	0.255	0.412	0.2685	0.274		0.265	0.232	0.2325	0.4695	0.408	0.408
CCRC-M152	0.2925	0.3065	0.2645	0.3385	0.384	0.286		0.2645	0.332	0.25	0.364	0.309	0.3775
CCRC-M149	0.2395	0.293	0.182	0.36	0.2585	0.26		0.2125	0.23	0.18	0.407	0.3635	0.364
CCRC-M75	0	0.00675	0.00775	0.00025	0.0065	0.00325		0	0.006	0.00375	0.0095	0.00175	0.00575
CCRC-M70	0.004	0.004	0.002	0	0.00275	0.001		0	0.00075	0.013	0.0055	0.001	0
CCRC-M74	0.003	0.0105	0.006	0.0035	0	0		0.003	0.001	0	0	0.012	0.001
CCRC-M166	0.003	0.0005	0.02925	0.00025	0	0.00125		0	0	0.00025	0	0.00075	0.00025
CCRC-M168	0.022	0.0115	0.012	0.007	0.0085	0.0095		0.0095	0.0075	0.0165	0.009	0.0065	0.0085
CCRC-M174	0.0015	0	0.001	0	0.003	0		0.002	0.0005	0.00075	0.001	0.00025	0
CCRC-M175	0	0.00325	0.02775	0	0.002	0		0	0	0.008	0.0065	0.00225	0.00125
CCRC-M169	0.0135	0.022	0.016	0.0165	0.0095	0.02		0.0185	0.0125	0.016	0.0155	0.0125	0.0205
CCRC-M170	0.0025	0.0075	0.059	0.002	0.002	0.0015		0.002	0.00025	0.017	0.0015	0.00025	0.004
LAMP	0	0	0	0	0	0.001		0	0.002	0.004	0	0.0005	0
BG1	0.056	0.044	0.009	0.0225	0.0995	0.0905		0.021	0.254	0.046	0.031	0.036	0.221
CCRC-M131	0.285	0.445	0.2275	0.446	0.3965	0.323		0.2265	0.342	0.1895	0.411	0.41	0.451
CCRC-M38	0.2765	0.367	0.238	0.332	0.3375	0.2955		0.2475	0.2985	0.202	0.366	0.327	0.3365
JIM5	0.099	0.1955	0.0615	0.1925	0.1285	0.11		0.023	0.1275	0.0605	0.1705	0.1775	0.189
JIM136	0.0035	0.0055	0.0025	0.0035	0.001	0.0025		0.002	0.0025	0.0045	0.003	0.003	0.003
JIM7	0.0025	0.0055	0.003	0.0025	0	0.0075		0.0035	0.0005	0.0065	0.0065	0.0005	0.0055
CCRC-M69	0.063	0.084	0.0345	0.1245	0.083	0.054		0.042	0.0795	0.025	0.134	0.1025	0.118
CCRC-M35	0.1095	0.1315	0.0765	0.177	0.115	0.0975		0.067	0.116	0.071	0.17	0.137	0.1435
CCRC-M36	0.105	0.139	0.061	0.171	0.115	0.0935		0.056	0.118	0.047	0.176	0.155	0.148
CCRC-M14	0.0105	0.06	0.0115	0	0	0.0345		0	0	0.051	0	0	0.0295
CCRC-M129	0.109	0.167	0.0625	0.1685	0.1285	0.103		0.067	0.1225	0.0525	0.193	0.1515	0.1875
CCRC-M72	0.0515	0.078	0.0205	0.1125	0.0605	0.045		0.0295	0.053	0.0155	0.1155	0.085	0.093
JIM3	0.005	0.0125	0.0035	0.013	0.0395	0.012		0.0075	0.025	0.008	0.041	0.019	0.019
CCRC-M40	0.1135	0.1435	0.083	0.13	0.12	0.1415		0.0875	0.079	0.081	0.1845	0.135	0.1365
CCRC-M161	0.0115	0.014	0.007	0.0325	0.013	0.013		0.007	0.008	0.007	0.0445	0.025	0.0255
CCRC-M164	0.002	0.0025	0.0015	0.0005	0.002	0.0035		0.001	0.006	0.01	0	0.0015	0.001
CCRC-M98	0.006	0.0065	0.0045	0.005	0.001	0.0055		0.005	0.004	0.018	0.0085	0.0055	0.003
CCRC-M94	0.00625	0.0225	0.008	0.01	0.0145	0.009		0.0095	0.006	0.0145	0.016	0.009	0.0185
CCRC-M5	0.0435	0.064	0.021	0.102	0.0635	0.049		0.0275	0.0525	0.05	0.1485	0.1095	0.087
CCRC-M2	0.1705	0.2175	0.109	0.283	0.216	0.1855		0.145	0.211	0.126	0.31	0.304	0.3115
JIM137	0.0045	0.009	0.007	0.0175	0.0055	0.00475		0.0105	0.012	0.00575	0.009	0.021	0.0065
JIM101	0.114	0.145	0.076	0.078	0.066	0.134		0.0965	0.055	0.1315	0.053	0.0695	0.1015
CCRC-M61	0.0825	0.084	0.0465	0.042	0.0475	0.098		0.071	0.035	0.0985	0.038	0.0305	0.0555
CCRC-M30	0	0.011	0.055	0.01075	0.024	0.01125		0	0.0125	0.03475	0	0.00675	0.01475
CCRC-M23	0.1305	0.2625	0.1165	0.295	0.216	0.1525		0.097	0.221	0.0875	0.252	0.272	0.317
CCRC-M17	0.00075	0.01	0.0005	0.022	0.0135	0.0025		0	0.0095	0	0.05	0.0145	0.0195
CCRC-M19	0	0.00025	0	0	0.009	0.00075		0	0.0035	0	0	0.00075	0.00025
CCRC-M18	0.0145	0.0315	0.0115	0.0485	0.033	0.014		0.0045	0.036	0.012	0.097	0.04	0.0605
CCRC-M56	0.1425	0.325	0.1195	0.371	0.1695	0.13		0.1125	0.2955	0.0805	0.3845	0.3265	0.325
CCRC-M16	0.0565	0.161	0.04	0.298	0.1505	0.0695		0.029	0.1415	0.0315	0.3445	0.2285	0.2285
CCRC-M60	0.193	0.277	0.116	0.332	0.228	0.1895		0.162	0.215	0.1295	0.362	0.3095	0.2915
CCRC-M41	0.067	0.0835	0.0465	0.088	0.064	0.0725		0.0655	0.057	0.042	0.0775	0.077	0.081
CCRC-M80	0.3615	0.431	0.279	0.492	0.408	0.3625		0.299	0.4265	0.2575	0.455	0.464	0.451
CCRC-M79	0.34	0.418	0.2565	0.449	0.3945	0.337		0.272	0.394	0.251	0.436	0.446	0.4225
CCRC-M44	0.124	0.1475	0.067	0.1935	0.1365	0.1225		0.0575	0.1325	0.0605	0.2035	0.201	0.1765
CCRC-M33	0.1245	0.1615	0.082	0.2035	0.1415	0.1285		0.086	0.137	0.07	0.1865	0.1945	0.184
CCRC-M32	0.0945	0.122	0.0585	0.138	0.114	0.0925		0.062	0.11	0.0585	0.1365	0.151	0.1285
CCRC-M13	0.2945	0.4105	0.1655	0.4245	0.346	0.2975		0.228	0.426	0.185	0.4475	0.4185	0.4015
CCRC-M42	0.131	0.147	0.075	0.186	0.1305	0.116		0.078	0.1305	0.076	0.188	0.1875	0.1685
CCRC-M24	0.149	0.1935	0.108	0.252	0.1565	0.1525		0.1115	0.153	0.101	0.223	0.2345	0.246
CCRC-M12	0.3055	0.4195	0.193	0.3515	0.338	0.2485		0.2195	0.37	0.1915	0.4005	0.3675	0.3475
CCRC-M7	0.181	0.2455	0.0975	0.2595	0.1925	0.1595		0.108	0.198	0.097	0.2635	0.272	0.2495
CCRC-M77	0.1455	0.168	0.08	0.2055	0.1265	0.0895		0.072	0.141	0.072	0.2235	0.215	0.153
CCRC-M25	0.157	0.2105	0.126	0.258	0.203	0.169		0.122	0.1965	0.1225	0.223	0.2545	0.235
CCRC-M9	0.1865	0.237	0.106	0.324	0.213	0.204		0.154	0.1915	0.1295	0.349	0.318	0.276
CCRC-M128	0.165	0.253	0.0955	0.263	0.1995	0.184		0.127	0.1835	0.1125	0.305	0.266	0.284
CCRC-M126	0.1705	0.191	0.102	0.274	0.1925	0.1715		0.1265	0.179	0.0935	0.279	0.2985	0.2465
CCRC-M134	0.2395	0.331	0.149	0.38	0.2875	0.2275		0.1685	0.266	0.1475	0.4095	0.364	0.3575
CCRC-M125	0.173	0.1985	0.111	0.25	0.196	0.1695		0.132	0.1915	0.107	0.2595	0.2665	0.2275
CCRC-M123	0.337	0.3625	0.2135	0.4325	0.3635	0.3235		0.2885	0.363	0.1955	0.456	0.425	0.3845
CCRC-M122	0.42	0.409	0.274	0.4655	0.42	0.3675		0.347	0.4255	0.268	0.526	0.459	0.42
CCRC-M121	0.3485	0.387	0.2645	0.4845	0.366	0.3625		0.4145	0.3955	0.2505	0.5465	0.4465	0.4045
CCRC-M112	0.11	0.147	0.0995	0.178	0.155	0.1215		0.093	0.157	0.0945	0.167	0.174	0.15
CCRC-M21	0.1765	0.226	0.0835	0.263	0.2385	0.1755		0.1215	0.2135	0.13	0.2995	0.287	0.2415
JIM131	0.1005	0.128	0.0615	0.169	0.117	0.0865		0.0645	0.1275	0.046	0.2105	0.164	0.1395
CCRC-M22	0.3735	0.3995	0.2595	0.402	0.4035	0.366		0.362	0.391	0.242	0.4175	0.3935	0.401
JIM132	0.022	0.0195	0.01	0.038	0.0235	0.0185		0.0105	0.023	0.009	0.048	0.0385	0.0295
JIM1	0.0105	0.026	0.007	0.023	0.033	0.0205		0.009	0.026	0.01	0.043	0.022	0.0265
CCRC-M15	0.0595	0.0825	0.0285	0.072	0.038	0.0645		0.0425	0.036	0.0385	0.081	0.073	0.069
CCRC-M8	0.1325	0.1995	0.0645	0.2335	0.094	0.194		0.1345	0.0805	0.168	0.2635	0.206	0.167
JIM16	0.0485	0.0475	0.0105	0.079	0.056	0.0585		0.0405	0.045	0.031	0.125	0.1	0.0895
JIM93	0.012	0.0285	0.005	0.061	0.0445	0.038		0.025	0.0295	0.017	0.14	0.088	0.0605
JIM94	0.0095	0.028	0.0055	0.0595	0.056	0.0365		0.0255	0.042	0.0145	0.125	0.0695	0.0675
JIM11	0.1235	0.2115	0.0945	0.263	0.274	0.2095		0.182	0.2515	0.125	0.395	0.379	0.3315
MAC204	0.03	0.0465	0.0205	0.164	0.0975	0.0935		0.069	0.0745	0.037	0.181	0.208	0.17
JIM20	0.124	0.188	0.0745	0.2545	0.188	0.164		0.1375	0.1795	0.12	0.339	0.2925	0.2845
JIM14	0.107	0.1705	0.049	0.2305	0.1425	0.115		0.0875	0.1255	0.06	0.268	0.2685	0.247
JIM19	0.2575	0.344	0.2055	0.513	0.391	0.3285		0.284	0.336	0.226	0.595	0.5095	0.6015
JIM12	0.085	0.1255	0.059	0.187	0.154	0.129		0.111	0.128	0.085	0.3285	0.313	0.2355
CCRC-M133	0.1175	0.1185	0.08	0.1125	0.112	0.106		0.171	0.144	0.102	0.1265	0.167	0.152
CCRC-M107	0.146	0.1585	0.0845	0.1295	0.1695	0.1255		0.1875	0.218	0.126	0.1665	0.1935	0.185
JIM4	0.0025	0.0065	0	0.002	0	0.0055		0.002	0	0.0045	0.005	0.005	0.004
CCRC-M31	0.005	0.003	0.0045	0.0015	0.0025	0		0.002	0.006	0.0055	0	0.002	0
JIM17	0.0365	0.085	0.00875	0.0965	0.126	0.0875		0.056	0.099	0.0435	0.1495	0.1255	0.139
CCRC-M26	0.0035	0.006	0.00425	0.0115	0.0025	0.003		0.0025	0.0025	0.003	0.021	0.0145	0.009
JIM15	0.007	0.0165	0.00025	0.011	0.006	0.007		0.0025	0.012	0.0045	0.0155	0.0105	0.0115
JIM8	0.009	0.018	0.0075	0.016	0.011	0.003		0.007	0.0175	0.0065	0.018	0.012	0.0155
CCRC-M85	0.009	0.018	0.01	0.021	0.0115	0.008		0.0045	0.015	0.027	0.0235	0.0185	0.0125
CCRC-M81	0.0115	0.019	0.0075	0.0185	0.0065	0.0075		0.0085	0.0095	0.016	0.016	0.0145	0.0125
MAC266	0.00225	0.0085	0.006	0.0055	0	0		0.004	0.0005	0.00425	0.00025	0.002	0.005
PN16.4B4	0.005	0.007	0.006	0.006	0.0015	0.0045		0.006	0.0005	0.004	0.008	0.0055	0.009
MAC207	0.235	0.2565	0.178	0.386	0.3265	0.274		0.236	0.2605	0.1845	0.421	0.3815	0.3515
JIM133	0.0875	0.106	0.078	0.162	0.106	0.123		0.102	0.1245	0.0885	0.147	0.1635	0.1145
JIM13	0.052	0.088	0.0225	0.103	0.0545	0.0585		0.031	0.051	0.0375	0.123	0.1	0.087
CCRC-M92	0.0925	0.103	0.0765	0.1875	0.1675	0.13		0.108	0.1175	0.0965	0.2455	0.2385	0.2225
CCRC-M91	0.0495	0.0685	0.0385	0.142	0.096	0.093		0.0655	0.0755	0.046	0.2025	0.174	0.171
CCRC-M78	0.135	0.142	0.107	0.2705	0.223	0.1845		0.158	0.1995	0.123	0.286	0.286	0.2825
MAC265	0.002	0.0045	0.0025	0.0045	0.00175	0.001		0.00325	0.0045	0.003	0.00175	0.00225	0.0015
CCRC-M97	0.0095	0.021	0.0075	0.0175	0.0105	0.008		0.0055	0.0155	0.0095	0.022	0.018	0.0165
